# Arrayed *in vivo* barcoding for multiplexed sequence verification of plasmid DNA and demultiplexing of pooled libraries

**DOI:** 10.1101/2023.10.13.562064

**Authors:** Weiyi Li, Darach Miller, Xianan Liu, Lorenzo Tosi, Lamia Chkaiban, Han Mei, Po-Hsiang Hung, Biju Parekkadan, Gavin Sherlock, Sasha F Levy

**Author notes:** Co-first authors (Weiyi Li, Darach Miller, Xianan Liu).

## Abstract

Sequence verification of plasmid DNA is critical for many cloning and molecular biology workflows. To leverage high-throughput sequencing, several methods have been developed that add a unique DNA barcode to individual samples prior to pooling and sequencing. However, these methods require an individual plasmid extraction and/or *in vitro* barcoding reaction for each sample processed, limiting throughput and adding cost. Here, we develop an arrayed *in vivo* plasmid barcoding platform that enables pooled plasmid extraction and library preparation for Oxford Nanopore sequencing. This method has a high accuracy and recovery rate, and greatly increases throughput and reduces cost relative to other plasmid barcoding methods or Sanger sequencing. We use *in vivo* barcoding to sequence verify >45,000 plasmids and show that the method can be used to transform error-containing dispersed plasmid pools into sequence-perfect arrays or well-balanced pools. *In vivo* barcoding does not require any specialized equipment beyond a low-overhead Oxford Nanopore sequencer, enabling most labs to flexibly process hundreds to thousands of plasmids in parallel.
