## Supplementary material for "Arrayed *in vivo* barcoding for multiplexed sequence verification of plasmid DNA and demultiplexing of pooled libraries": Large Supplementary Tables (S1, S2, S6, S8, and S9): Supplementary Tables S1 and S2.xlsx

### Sheet: Table S1. Cost estimates on seq
Item	Unit cost	Cost per plasmid	Notes
Singer PlusPlate	2.18	0.0227083	4 plates at 384 positions/plate
Singer PickupLine (200m)	772	0.01158	3mm/pick
Singer Repads	0.91	0.00947917	4 384-pin pads
LB Agar (2.5kg)	580	0.00773333	Assume 4 100mL plates at 384 positions/plate
QIAprep Spin Miniprep Kit (250 preps)	497	0.00517708	Assume 384 plasmids per miniprep
Oxford Nanopore Rapid Barcoding Kit 96 V14	999	0.0188802	Assume 24 barcodes used per flow cell, 384 plasmids per Nanopore barcode
MinION Flow Cell (R10.4.1)	900	0.0976562	Assume 9,216 plasmids per flow cell at 100-200X coverage
Total consumable cost		0.173214
Procedure	Labor cost	Cost per plasmid	Notes on hands on time
Colony picking	40/hour	0.00868056	5 min to set up PIXL per 384-plate
Making agar plates		0.025	1.5H to prepare 25x agar plates, one plasmid requires 4 types of agar plates
Mating + Selection		0.00868056	5min per 384-plate
Plasmid extraction		0.0390625	1.5H for 4x 384-plates
ONT lib construction		0.00976562	1.5H for 16x 384-plates
Total labor cost		0.0911892
TOTAL		0.264404

### Sheet: Table S2. Cost estimates on seq
Item	Unit cost	Cost per plasmid	Notes
Singer PlusPlate	2.18	0.0454167	2 plates at 96 positions/plate
96-well Plate	4.7	0.0979167	2 plates
Pipette tips (960)	27	0.028125	Assume 1 tip/plasmid for picking
LB (2.5kg)	403	0.000839583	Assume 2 96-well plates at 10mL/plate
LB Agar (2.5kg)	580	0.0154667	Assume 2 100mL plates at 96 positions/plate
QIAprep Spin Miniprep Kit (250 preps)	497	0.0207083	Assume 96 plasmids per miniprep
Oxford Nanopore Rapid Barcoding Kit 96 V14	999	0.0540365	Assume 48 barcodes used per flow cell, 96 plasmids per Nanopore barcode
MinION Flow Cell (R10.4.1)	900	0.195312	Assume 4,608 plasmids per flow cell at 100-400X coverage
Oxford Nanopore Flow Cell Wash Kit XL (48 rxns)	432	0.0036	Assume 4 washes per flow cell
Total consumable cost		0.457822
Procedure	Labor cost	Cost per plasmid	Notes on hands on time
Colony picking	40/hour	0.138889	20 min to pick up 96 clones for one plate
Making agar plates		0.0833333	1H for 20x 96-well plates, one plasmid requires 4 types of plates
Mating + Selection		0.0347222	5min per 96-well plate
Plasmid extraction		0.078125	1.5H for 8x 96-well plates
ONT lib construction		0.0390625	1.5H for 16x 96-well plates
Total labor cost		0.374132
TOTAL		0.831954
