## Supplementary material for "Arrayed *in vivo* barcoding for multiplexed sequence verification of plasmid DNA and demultiplexing of pooled libraries": Large Supplementary Tables (S1, S2, S6, S8, and S9): Table S9. Oligonucleotides used for Illumina sequencing.xlsx

### Sheet: Primers for the first step PCR
Primers for the first step PCR
name	sequence
pBPS_fwr_1	ACACTCTTTCCCTACACGACGCTCTTCCGATCTNNNNNNNNCGATGTttcggttagagcggatgtg
pBPS_fwr_2	ACACTCTTTCCCTACACGACGCTCTTCCGATCTNNNNNNNNACAGTGttcggttagagcggatgtg
pBPS_fwr_3	ACACTCTTTCCCTACACGACGCTCTTCCGATCTNNNNNNNNTGACCAttcggttagagcggatgtg
pBPS_fwr_4	ACACTCTTTCCCTACACGACGCTCTTCCGATCTNNNNNNNNGCCAATttcggttagagcggatgtg
pBPS_fwr_5	ACACTCTTTCCCTACACGACGCTCTTCCGATCTNNNNNNNNATCACGttcggttagagcggatgtg
pBPS_fwr_6	ACACTCTTTCCCTACACGACGCTCTTCCGATCTNNNNNNNNGGCTACttcggttagagcggatgtg
pBPS_fwr_7	ACACTCTTTCCCTACACGACGCTCTTCCGATCTNNNNNNNNTAGCTTttcggttagagcggatgtg
pBPS_fwr_8	ACACTCTTTCCCTACACGACGCTCTTCCGATCTNNNNNNNNTCTCCCttcggttagagcggatgtg
pBPS_rev_1	GTGACTGGAGTTCAGACGTGTGCTCTTCCGATCTNNNNNNNNTATATACGCaggtaacccatatgcatggc
pBPS_rev_2	GTGACTGGAGTTCAGACGTGTGCTCTTCCGATCTNNNNNNNNCGCTCTATCaggtaacccatatgcatggc
pBPS_rev_3	GTGACTGGAGTTCAGACGTGTGCTCTTCCGATCTNNNNNNNNGAGACGTCTaggtaacccatatgcatggc
pBPS_rev_4	GTGACTGGAGTTCAGACGTGTGCTCTTCCGATCTNNNNNNNNATACTGCGTaggtaacccatatgcatggc
pBPS_rev_5	GTGACTGGAGTTCAGACGTGTGCTCTTCCGATCTNNNNNNNNACTAGCAGAaggtaacccatatgcatggc
pBPS_rev_6	GTGACTGGAGTTCAGACGTGTGCTCTTCCGATCTNNNNNNNNCTGCTACTCaggtaacccatatgcatggc
pBPS_rev_7	GTGACTGGAGTTCAGACGTGTGCTCTTCCGATCTNNNNNNNNCCGTACACAaggtaacccatatgcatggc
pBPS_rev_8	GTGACTGGAGTTCAGACGTGTGCTCTTCCGATCTNNNNNNNNGATCTGCAAaggtaacccatatgcatggc

### Sheet: Primers for the second step PCR
Primers for the second step PCR
name	sequence
D501	AATGATACGGCGACCACCGAGATCTACACTATAGCCTACACTCTTTCCCTACACGACGCTCTTCCGATCT
D502	AATGATACGGCGACCACCGAGATCTACACATAGAGGCACACTCTTTCCCTACACGACGCTCTTCCGATCT
D503	AATGATACGGCGACCACCGAGATCTACACCCTATCCTACACTCTTTCCCTACACGACGCTCTTCCGATCT
D504	AATGATACGGCGACCACCGAGATCTACACGGCTCTGAACACTCTTTCCCTACACGACGCTCTTCCGATCT
D505	AATGATACGGCGACCACCGAGATCTACACAGGCGAAGACACTCTTTCCCTACACGACGCTCTTCCGATCT
D506	AATGATACGGCGACCACCGAGATCTACACTAATCTTAACACTCTTTCCCTACACGACGCTCTTCCGATCT
D507	AATGATACGGCGACCACCGAGATCTACACCAGGACGTACACTCTTTCCCTACACGACGCTCTTCCGATCT
D508	AATGATACGGCGACCACCGAGATCTACACGTACTGACACACTCTTTCCCTACACGACGCTCTTCCGATCT
D701	CAAGCAGAAGACGGCATACGAGATCGAGTAATGTGACTGGAGTTCAGACGTGTGCTCTTCCGATC
D702	CAAGCAGAAGACGGCATACGAGATTCTCCGGAGTGACTGGAGTTCAGACGTGTGCTCTTCCGATC
D703	CAAGCAGAAGACGGCATACGAGATAATGAGCGGTGACTGGAGTTCAGACGTGTGCTCTTCCGATC
D704	CAAGCAGAAGACGGCATACGAGATGGAATCTCGTGACTGGAGTTCAGACGTGTGCTCTTCCGATC
D705	CAAGCAGAAGACGGCATACGAGATTTCTGAATGTGACTGGAGTTCAGACGTGTGCTCTTCCGATC
D706	CAAGCAGAAGACGGCATACGAGATACGAATTCGTGACTGGAGTTCAGACGTGTGCTCTTCCGATC
D707	CAAGCAGAAGACGGCATACGAGATAGCTTCAGGTGACTGGAGTTCAGACGTGTGCTCTTCCGATC
D708	CAAGCAGAAGACGGCATACGAGATGCGCATTAGTGACTGGAGTTCAGACGTGTGCTCTTCCGATC
D709	CAAGCAGAAGACGGCATACGAGATCATAGCCGGTGACTGGAGTTCAGACGTGTGCTCTTCCGATC
D710	CAAGCAGAAGACGGCATACGAGATTTCGCGGAGTGACTGGAGTTCAGACGTGTGCTCTTCCGATC
D711	CAAGCAGAAGACGGCATACGAGATGCGCGAGAGTGACTGGAGTTCAGACGTGTGCTCTTCCGATC
D712	CAAGCAGAAGACGGCATACGAGATCTATCGCTGTGACTGGAGTTCAGACGTGTGCTCTTCCGATC
